# A ubiquitin-specific, proximity-based labeling approach for the identification of ubiquitin ligase substrates

**DOI:** 10.1101/2023.09.04.556194

**Authors:** Urbi Mukhopadyay, Sophie Levantovsky, Sarah Gharbi, Frank Stein, Christian Behrends, Sagar Bhogaraju

**Affiliations:** European Molecular Biology Laboratory, 71 avenue des Martyrs, 38042, Grenoble, France; Munich Cluster for Systems Neurology, Medical Faculty, Ludwig-Maximilians-Universität München, Munich, Germany; Proteomics Core Facility, European Molecular Biology Laboratory, Heidelberg, Germany

**Keywords:** ubiquitin, E3 ligase, substrate identification, BirA, RING, U box

## Abstract

Ubiquitination of proteins is central to protein homeostasis and other cellular processes including DNA repair, vesicular transport, cell-division etc. The process of ubiquitination is conserved from yeast to humans and is carried out by the sequential action of three enzymes: E1, E2 and E3. There are an estimated >600 E3 ligases in humans that execute ubiquitination of specific target proteins in a spatio-temporal manner to elicit desired signaling effects. Here, we developed a ubiquitin-specific proximity-based labeling method to selectively biotinylate substrates of a given ubiquitin ligase. Our method exploits the proximity and the relative orientation of the E3-ligase catalytic domain with respect to ubiquitin observed in the enzymatic intermediate-state structures of E3-E2∼Ub. By fusing the biotin ligase BirA and an Avi-tag variant to the candidate E3 ligase and ubiquitin, respectively, we were able to specifically enrich *bona fide* substrates and potential new substrates of a ligase using a one-step streptavidin pulldown under denaturing conditions. As proof-of-principle, we applied our method, which we named Ub-POD, to the RING E3 ligase RAD18. RAD18 ubiquitinates DNA-sliding clamp PCNA upon UV-induced DNA damage. We identified PCNA and several other critical players in the DNA damage repair pathway in a single RAD18 Ub-POD experiment. We went on to validate DNA replicase POLE as a possible new substrate of RAD18. Through RAD18 Ub-POD, we were also able to pin down the cellular localization of RAD18-mediated ubiquitination to the damaged DNA nuclear puncta using streptavidin immunofluorescence. Furthermore, we applied Ub-POD to TRAF6, another RING ubiquitin ligase involved in NF-κB signaling and successfully identified known and potentially new TRAF6 substrates. Finally, we adapted our method to the U-box-type E3 ubiquitin ligase CHIP to demonstrate that we can identify substrates of two major classes of mammalian ubiquitin ligases. We anticipate that our method and principle could be widely adapted to all classes of ubiquitin ligases to identify substrates and localize the cellular site(s) of ubiquitination.
