## Supplementary table 5 for "A ubiquitin-specific, proximity-based labeling approach for the identification of ubiquitin ligase substrates"

### Sheet: Hits HA-BirA-TRAF6 vs. HA-BirA
Table S5 for Figure 3C	C: Student's T-test significant (FDR)	N: -Log Student's T-test p-value BirA-TRAF6_BirA	N: Student's T-test q-value BirA-TRAF6_BirA	N: Student's T-test Difference BirA-TRAF6_BirA	N: Student's T-test Test statistic BirA-TRAF6_BirA	T: Protein names	T: Gene names
+	BirA-TRAF6_BirA	5.37484	0	9.51623	15.7081	TNF receptor-associated factor 6	TRAF6
+	BirA-TRAF6_BirA	4.0216	0	4.34898	9.16269	BRCA1-A complex subunit BRE	BRE
+	BirA-TRAF6_BirA	4.08633	0	3.89839	9.40731	Lys-63-specific deubiquitinase BRCC36	BRCC3
+	BirA-TRAF6_BirA	4.09284	0	3.77712	9.43221	Inhibitor of nuclear factor kappa-B kinase subunit alpha	CHUK
+	BirA-TRAF6_BirA	1.96031	0.00475456	3.73093	3.63063	Ubiquitin-conjugating enzyme E2 D1;Ubiquitin-conjugating enzyme E2 D4	UBE2D1;UBE2D4
+	BirA-TRAF6_BirA	4.55969	0	3.59532	11.3822	Signal transducing adapter molecule 1	STAM
+	BirA-TRAF6_BirA	3.70712	0.000361111	3.24868	8.05195	Ubiquitin carboxyl-terminal hydrolase 24	USP24
+	BirA-TRAF6_BirA	5.53885	0	3.21406	16.7496	Hepatocyte growth factor-regulated tyrosine kinase substrate	HGS
+	BirA-TRAF6_BirA	1.42263	0.0189096	3.13783	2.65472	Cytoplasmic dynein 2 heavy chain 1	DYNC2H1
+	BirA-TRAF6_BirA	3.78531	0	3.0233	8.3166	NF-kappa-B essential modulator	IKBKG
+	BirA-TRAF6_BirA	3.71417	0.000363636	2.98814	8.07552	BRISC complex subunit Abro1	FAM175B
+	BirA-TRAF6_BirA	3.91474	0	2.96508	8.77118	DCC-interacting protein 13-alpha	APPL1
+	BirA-TRAF6_BirA	2.32385	0.00239791	2.822	4.36512	Target of Myb protein 1	TOM1
+	BirA-TRAF6_BirA	1.55656	0.0134382	2.76356	2.88813	Tubulin beta-8 chain	TUBB8
+	BirA-TRAF6_BirA	1.44311	0.0185046	2.67618	2.69008	Proteasome subunit beta type-3	PSMB3
+	BirA-TRAF6_BirA	3.41045	0.000288889	2.60559	7.11147	TBC1 domain family member 15	TBC1D15
+	BirA-TRAF6_BirA	2.04846	0.0041128	2.59999	3.80226	Phosphatidylinositol 4-phosphate 5-kinase type-1 alpha	PIP5K1A
+	BirA-TRAF6_BirA	4.13481	0	2.56444	9.59426	BRCA1-associated protein	BRAP
+	BirA-TRAF6_BirA	1.72343	0.00911744	2.51245	3.18712	Moesin	MSN
+	BirA-TRAF6_BirA	2.70495	0.00105333	2.50763	5.22184	Unconventional myosin-VI	MYO6
+	BirA-TRAF6_BirA	2.19646	0.0031401	2.43509	4.09945	E3 ubiquitin-protein ligase UBR2	UBR2
+	BirA-TRAF6_BirA	2.96557	0.000752941	2.39807	5.86914	Interleukin-1 receptor-associated kinase 1	IRAK1
+	BirA-TRAF6_BirA	1.42046	0.0188812	2.38082	2.65098	60S acidic ribosomal protein P1	RPLP1
+	BirA-TRAF6_BirA	2.00265	0.00430316	2.36463	3.71258	Ubiquitin fusion degradation protein 1 homolog	UFD1L
+	BirA-TRAF6_BirA	1.98724	0.00438174	2.34282	3.68265	Survival motor neuron protein	SMN1
+	BirA-TRAF6_BirA	1.86725	0.00673846	2.32679	3.45346	COP9 signalosome complex subunit 8	COPS8
+	BirA-TRAF6_BirA	2.05052	0.00412174	2.32614	3.80631	Mitogen-activated protein kinase kinase kinase 7	MAP3K7
+	BirA-TRAF6_BirA	3.59605	0.000329114	2.29114	7.68836	Catenin alpha-1	CTNNA1
+	BirA-TRAF6_BirA	4.11231	0	2.25321	9.50708	CCR4-NOT transcription complex subunit 1	CNOT1
+	BirA-TRAF6_BirA	5.15359	0	2.25062	14.4011	Ubiquitin carboxyl-terminal hydrolase 5	USP5
+	BirA-TRAF6_BirA	1.54509	0.0140639	2.23564	2.86793	Cytosolic acyl coenzyme A thioester hydrolase	ACOT7
+	BirA-TRAF6_BirA	1.66922	0.0103918	2.20579	3.0889	HBS1-like protein	HBS1L
+	BirA-TRAF6_BirA	2.57876	0.00122324	2.17761	4.92714	Intersectin-2	ITSN2
+	BirA-TRAF6_BirA	4.84656	0	2.13119	12.7574	E3 ubiquitin-protein ligase RNF123	RNF123
+	BirA-TRAF6_BirA	3.80051	0	2.12936	8.36892	Ubiquitin carboxyl-terminal hydrolase isozyme L1	UCHL1
+	BirA-TRAF6_BirA	2.10827	0.00356951	2.127	3.92094	Exportin-T	XPOT
+	BirA-TRAF6_BirA	1.45805	0.0178931	2.12489	2.71594	Alanine--tRNA ligase, cytoplasmic	AARS
+	BirA-TRAF6_BirA	3.12937	0.000576271	2.11809	6.30506	Leucine--tRNA ligase, cytoplasmic	LARS
+	BirA-TRAF6_BirA	2.78368	0.00112857	2.10061	5.41172	Protein O-GlcNAcase	MGEA5
+	BirA-TRAF6_BirA	3.93941	0	2.09711	8.86024	Secretory carrier-associated membrane protein 3	SCAMP3
+	BirA-TRAF6_BirA	4.59304	0	2.09638	11.5347	Ubiquitin-like modifier-activating enzyme 1	UBA1
+	BirA-TRAF6_BirA	5.63052	0	2.0921	17.3603	Glutamine--fructose-6-phosphate aminotransferase [isomerizing] 1	GFPT1
+	BirA-TRAF6_BirA	2.23775	0.00298039	2.08497	4.18454	COP9 signalosome complex subunit 7b	COPS7B
+	BirA-TRAF6_BirA	1.33406	0.0214713	2.07368	2.50302	Cleavage and polyadenylation specificity factor subunit 3	CPSF3
+	BirA-TRAF6_BirA	1.37766	0.0203118	2.05958	2.57747	7-dehydrocholesterol reductase	DHCR7
+	BirA-TRAF6_BirA	1.47232	0.0173951	2.0582	2.74071	COP9 signalosome complex subunit 6	COPS6
+	BirA-TRAF6_BirA	1.22673	0.0291467	2.03115	2.32146	WW domain-binding protein 11	WBP11
+	BirA-TRAF6_BirA	1.34452	0.0210636	2.0252	2.52084	Nuclear protein localization protein 4 homolog	NPLOC4
+	BirA-TRAF6_BirA	4.87101	0	2.01127	12.8815	DNA-directed RNA polymerase II subunit RPB1	POLR2A
+	BirA-TRAF6_BirA	2.43797	0.00206197	2.00058	4.61149	Bifunctional UDP-N-acetylglucosamine 2-epimerase/N-acetylmannosamine kinase;UDP-N-acetylglucosamine 2-epimerase (hydrolyzing);N-acetylmannosamine kinase	GNE
+	BirA-TRAF6_BirA	5.33987	0	1.98422	15.4943	E3 ubiquitin-protein ligase UBR4	UBR4
+	BirA-TRAF6_BirA	1.82135	0.00741353	1.96855	3.36753	E3 ubiquitin-protein ligase BRE1B	RNF40
+	BirA-TRAF6_BirA	3.1537	0.000583691	1.96178	6.37188	TOM1-like protein 2	TOM1L2
+	BirA-TRAF6_BirA	2.97469	0.000755906	1.94929	5.89279	40S ribosomal protein S10;Putative 40S ribosomal protein S10-like	RPS10;RPS10P5
+	BirA-TRAF6_BirA	2.16543	0.00338824	1.92022	4.03617	Protein FAM188A	FAM188A
+	BirA-TRAF6_BirA	2.33784	0.00241689	1.91825	4.39489	Ubiquitin carboxyl-terminal hydrolase 13	USP13
+	BirA-TRAF6_BirA	1.21815	0.0301258	1.90731	2.30705	Probable E3 ubiquitin-protein ligase HERC1	HERC1
+	BirA-TRAF6_BirA	5.39179	0	1.90648	15.8128	Coiled-coil domain-containing protein 50	CCDC50
+	BirA-TRAF6_BirA	1.17466	0.0324293	1.87932	2.23412	Ubiquitin-conjugating enzyme E2 R1	CDC34
+	BirA-TRAF6_BirA	1.82701	0.00745558	1.87583	3.37807	DNA topoisomerase 2-alpha	TOP2A
+	BirA-TRAF6_BirA	3.2751	0.000251208	1.87323	6.71352	Bcl-2 homologous antagonist/killer	BAK1
+	BirA-TRAF6_BirA	2.06822	0.00406154	1.87196	3.84126	Inhibitor of nuclear factor kappa-B kinase subunit beta	IKBKB
+	BirA-TRAF6_BirA	1.63942	0.0114622	1.86289	3.03535	Ribosomal biogenesis protein LAS1L	LAS1L
+	BirA-TRAF6_BirA	1.82902	0.0074697	1.85557	3.38181	Signal transducing adapter molecule 2	STAM2
+	BirA-TRAF6_BirA	4.12094	0	1.84923	9.54043	Activating signal cointegrator 1 complex subunit 3	ASCC3
+	BirA-TRAF6_BirA	2.53713	0.00175	1.84406	4.8324	Condensin complex subunit 1	NCAPD2
+	BirA-TRAF6_BirA	3.45028	0.000302326	1.81704	7.23218	Ras GTPase-activating-like protein IQGAP1	IQGAP1
+	BirA-TRAF6_BirA	1.62916	0.01176	1.81012	3.01699	Vang-like protein 1	VANGL1
+	BirA-TRAF6_BirA	3.85554	0	1.80394	8.56064	E3 ubiquitin-protein ligase TRIP12	TRIP12
+	BirA-TRAF6_BirA	4.54825	0	1.80122	11.3303	Ubiquitin-conjugating enzyme E2 J1	UBE2J1
+	BirA-TRAF6_BirA	1.23271	0.0286324	1.77763	2.33153	Protein AAR2 homolog	AAR2
+	BirA-TRAF6_BirA	1.69302	0.0101287	1.77245	3.13189	TRAF-type zinc finger domain-containing protein 1	TRAFD1
+	BirA-TRAF6_BirA	3.11274	0.000569038	1.76274	6.25971	Activating signal cointegrator 1 complex subunit 1	ASCC1
+	BirA-TRAF6_BirA	2.80197	0.000924188	1.7544	5.45651	E3 ubiquitin-protein ligase XIAP	XIAP
+	BirA-TRAF6_BirA	2.6962	0.0010429	1.75418	5.20104	Receptor-type tyrosine-protein phosphatase F	PTPRF
+	BirA-TRAF6_BirA	1.39031	0.019763	1.75205	2.59915	Choline/ethanolaminephosphotransferase 1	CEPT1
+	BirA-TRAF6_BirA	2.33189	0.00241053	1.75119	4.38222	Ubiquitin carboxyl-terminal hydrolase isozyme L3	UCHL3
+	BirA-TRAF6_BirA	4.79199	0	1.73226	12.4844	E3 ubiquitin-protein ligase MIB1	MIB1
+	BirA-TRAF6_BirA	4.4624	0	1.72046	10.9479	Ubiquitin conjugation factor E4 B	UBE4B
+	BirA-TRAF6_BirA	1.33501	0.0215022	1.71785	2.50464	Activating signal cointegrator 1 complex subunit 2	ASCC2
+	BirA-TRAF6_BirA	1.84379	0.00720762	1.71086	3.40941	Actin-related protein 2	ACTR2
+	BirA-TRAF6_BirA	3.28844	0.000257426	1.70196	6.75193	COP9 signalosome complex subunit 5	COPS5
+	BirA-TRAF6_BirA	1.32503	0.0218567	1.69842	2.48765	BRCA1-associated ATM activator 1	BRAT1
+	BirA-TRAF6_BirA	2.14002	0.00353917	1.69047	3.98473	Rab5 GDP/GTP exchange factor	RABGEF1
+	BirA-TRAF6_BirA	3.85138	0	1.67507	8.54604	Protein diaphanous homolog 1	DIAPH1
+	BirA-TRAF6_BirA	2.03613	0.00417204	1.66534	3.77802	F-box only protein 11	FBXO11
+	BirA-TRAF6_BirA	1.68901	0.0102569	1.65538	3.12463	Rab GDP dissociation inhibitor beta	GDI2
+	BirA-TRAF6_BirA	2.7874	0.000920863	1.64919	5.4208	HEAT repeat-containing protein 1;HEAT repeat-containing protein 1, N-terminally processed	HEATR1
+	BirA-TRAF6_BirA	5.82481	0	1.64162	18.7268	Ankyrin repeat domain-containing protein 13A	ANKRD13A
+	BirA-TRAF6_BirA	1.42724	0.0188157	1.6323	2.66267	Long-chain-fatty-acid--CoA ligase 3	ACSL3
+	BirA-TRAF6_BirA	7.51026	0	1.62509	35.9512	Probable ubiquitin carboxyl-terminal hydrolase FAF-X	USP9X
+	BirA-TRAF6_BirA	4.53461	0	1.61967	11.2687	BAG family molecular chaperone regulator 2	BAG2
+	BirA-TRAF6_BirA	2.51714	0.00187611	1.61696	4.78734	AP-2 complex subunit alpha-2	AP2A2
+	BirA-TRAF6_BirA	1.9596	0.00474494	1.61471	3.62927	Annexin A5	ANXA5
+	BirA-TRAF6_BirA	1.54342	0.0140191	1.6041	2.86499	Elongator complex protein 1	IKBKAP
+	BirA-TRAF6_BirA	3.89255	0	1.59686	8.69175	Ataxin-3	ATXN3
+	BirA-TRAF6_BirA	1.14258	0.0356392	1.59019	2.18047	Spectrin alpha chain, non-erythrocytic 1	SPTAN1
+	BirA-TRAF6_BirA	1.56706	0.0131605	1.58608	2.90666	cAMP-dependent protein kinase catalytic subunit alpha;cAMP-dependent protein kinase catalytic subunit beta	PRKACA;PRKACB
+	BirA-TRAF6_BirA	6.00242	0	1.57474	20.0668	Epidermal growth factor receptor substrate 15-like 1	EPS15L1
+	BirA-TRAF6_BirA	2.85248	0.000941176	1.57179	5.58158	Golgi-specific brefeldin A-resistance guanine nucleotide exchange factor 1	GBF1
+	BirA-TRAF6_BirA	1.46924	0.0174708	1.56931	2.73537	DNA repair protein RAD50	RAD50
+	BirA-TRAF6_BirA	1.10698	0.0387229	1.55792	2.12108	Acidic leucine-rich nuclear phosphoprotein 32 family member B	ANP32B
+	BirA-TRAF6_BirA	4.47684	0	1.5491	11.0114	Baculoviral IAP repeat-containing protein 6	BIRC6
+	BirA-TRAF6_BirA	5.4374	0	1.54444	16.0978	COP9 signalosome complex subunit 3	COPS3
+	BirA-TRAF6_BirA	5.68585	0	1.54417	17.7393	DNA-directed RNA polymerase II subunit RPB2	POLR2B
+	BirA-TRAF6_BirA	1.64003	0.0114815	1.53895	3.03645	Protein transport protein Sec23B	SEC23B
+	BirA-TRAF6_BirA	2.1521	0.00343387	1.52992	4.00914	Cell division cycle protein 23 homolog	CDC23
+	BirA-TRAF6_BirA	1.65612	0.010947	1.52092	3.06533	Macoilin	TMEM57
+	BirA-TRAF6_BirA	3.79415	0	1.50853	8.34699	FAS-associated factor 1	FAF1
+	BirA-TRAF6_BirA	2.31865	0.00237306	1.50143	4.35409	E3 ubiquitin-protein ligase RNF25	RNF25
+	BirA-TRAF6_BirA	2.21987	0.00307317	1.50058	4.14758	Zinc finger MYM-type protein 2	ZMYM2
+	BirA-TRAF6_BirA	2.05429	0.00413974	1.49787	3.81374	26S proteasome non-ATPase regulatory subunit 10	PSMD10
+	BirA-TRAF6_BirA	5.87949	0	1.49578	19.1297	COP9 signalosome complex subunit 2	COPS2
+	BirA-TRAF6_BirA	1.73994	0.00835907	1.4937	3.21728	MMS19 nucleotide excision repair protein homolog	MMS19
+	BirA-TRAF6_BirA	6.03672	0	1.48423	20.3361	26S proteasome non-ATPase regulatory subunit 1	PSMD1
+	BirA-TRAF6_BirA	1.65647	0.010863	1.4813	3.06595	ATP-dependent RNA helicase DHX36	DHX36
+	BirA-TRAF6_BirA	3.17423	0.000599119	1.46921	6.42866	Aminoacyl tRNA synthase complex-interacting multifunctional protein 2	AIMP2
+	BirA-TRAF6_BirA	2.35535	0.00246237	1.46349	4.4323	Deoxyhypusine synthase	DHPS
+	BirA-TRAF6_BirA	2.43721	0.00205618	1.43999	4.60982	Toll-interacting protein	TOLLIP
+	BirA-TRAF6_BirA	1.91257	0.00604339	1.43264	3.53925	Protein zyg-11 homolog B	ZYG11B
+	BirA-TRAF6_BirA	3.41462	0.000292135	1.43262	7.12403	Aminoacyl tRNA synthase complex-interacting multifunctional protein 1;Endothelial monocyte-activating polypeptide 2	AIMP1
+	BirA-TRAF6_BirA	5.33605	0	1.4274	15.4711	COP9 signalosome complex subunit 1	GPS1
+	BirA-TRAF6_BirA	4.60792	0	1.42378	11.6033	DNA damage-binding protein 1	DDB1
+	BirA-TRAF6_BirA	1.15954	0.0341347	1.41862	2.20882	N-alpha-acetyltransferase 10	NAA10
+	BirA-TRAF6_BirA	4.65969	0	1.40617	11.8451	Epidermal growth factor receptor substrate 15	EPS15
+	BirA-TRAF6_BirA	1.46614	0.0176442	1.40569	2.72997	Nuclear pore complex protein Nup98-Nup96;Nuclear pore complex protein Nup98;Nuclear pore complex protein Nup96	NUP98
+	BirA-TRAF6_BirA	1.30083	0.022986	1.40563	2.44658	Excitatory amino acid transporter 1	SLC1A3
+	BirA-TRAF6_BirA	2.92953	0.000732824	1.38972	5.77634	TGF-beta-activated kinase 1 and MAP3K7-binding protein 1	TAB1
+	BirA-TRAF6_BirA	4.77933	0	1.36787	12.4219	Protein DDI1 homolog 2	DDI2
+	BirA-TRAF6_BirA	2.85553	0.000944649	1.36167	5.5892	Activating signal cointegrator 1	TRIP4
+	BirA-TRAF6_BirA	1.28579	0.0244389	1.36094	2.42109	Probable ATP-dependent RNA helicase DDX52	DDX52
+	BirA-TRAF6_BirA	3.33295	0.000268041	1.36068	6.88136	Proteasomal ubiquitin receptor ADRM1	ADRM1
+	BirA-TRAF6_BirA	2.01851	0.00434894	1.35102	3.74351	Eukaryotic translation initiation factor 3 subunit M	EIF3M
+	BirA-TRAF6_BirA	2.02803	0.00437687	1.34732	3.76214	Band 4.1-like protein 5	EPB41L5
+	BirA-TRAF6_BirA	1.25152	0.026917	1.34437	2.36322	CDK5 regulatory subunit-associated protein 3	CDK5RAP3
+	BirA-TRAF6_BirA	1.46097	0.0177764	1.34224	2.721	Symplekin	SYMPK
+	BirA-TRAF6_BirA	1.77621	0.00755311	1.34158	3.28387	Cyclin-dependent kinase 2	CDK2
+	BirA-TRAF6_BirA	4.39715	0	1.3371	10.6652	Arginine--tRNA ligase, cytoplasmic	RARS
+	BirA-TRAF6_BirA	2.98488	0.000761905	1.33489	5.9193	Probable E3 ubiquitin-protein ligase makorin-2	MKRN2
+	BirA-TRAF6_BirA	1.98212	0.00445455	1.32641	3.67273	Nascent polypeptide-associated complex subunit alpha;Nascent polypeptide-associated complex subunit alpha, muscle-specific form	NACA
+	BirA-TRAF6_BirA	2.17286	0.00329691	1.32411	4.05128	E3 ubiquitin-protein ligase NEDD4	NEDD4
+	BirA-TRAF6_BirA	3.64924	0.000351351	1.30565	7.86071	COP9 signalosome complex subunit 4	COPS4
+	BirA-TRAF6_BirA	2.07561	0.00382301	1.30413	3.85591	Kinetochore-associated protein 1	KNTC1
+	BirA-TRAF6_BirA	3.21216	0.000242991	1.30315	6.53465	Radixin	RDX
+	BirA-TRAF6_BirA	2.65625	0.0012945	1.3009	5.10675	E3 ubiquitin-protein ligase HERC2	HERC2
+	BirA-TRAF6_BirA	1.82443	0.0074275	1.289	3.37327	E3 ubiquitin-protein ligase HECW2	HECW2
+	BirA-TRAF6_BirA	2.44817	0.00207955	1.28703	4.63391	26S proteasome non-ATPase regulatory subunit 6	PSMD6
+	BirA-TRAF6_BirA	4.7131	0	1.28594	12.0994	UV excision repair protein RAD23 homolog A	RAD23A
+	BirA-TRAF6_BirA	3.01298	0.000774194	1.28404	5.99288	UBX domain-containing protein 7	UBXN7
+	BirA-TRAF6_BirA	1.38993	0.0198166	1.28358	2.59849	Peptide-N(4)-(N-acetyl-beta-glucosaminyl)asparagine amidase	NGLY1
+	BirA-TRAF6_BirA	1.38303	0.0200707	1.28177	2.58666	Condensin complex subunit 2	NCAPH
+	BirA-TRAF6_BirA	4.39711	0	1.2817	10.665	Bifunctional glutamate/proline--tRNA ligase;Glutamate--tRNA ligase;Proline--tRNA ligase	EPRS
+	BirA-TRAF6_BirA	2.60817	0.00124224	1.27654	4.99481	Replication factor C subunit 1	RFC1
+	BirA-TRAF6_BirA	1.56776	0.0130714	1.27356	2.90789	Calcium homeostasis endoplasmic reticulum protein	CHERP
+	BirA-TRAF6_BirA	3.85584	0	1.27132	8.56171	Ubiquitin-conjugating enzyme E2 A	UBE2A
+	BirA-TRAF6_BirA	2.32708	0.0024042	1.27057	4.37199	Polycomb protein SUZ12	SUZ12
+	BirA-TRAF6_BirA	1.07775	0.0418606	1.26719	2.07241	Zinc finger protein 330	ZNF330
+	BirA-TRAF6_BirA	5.05733	0	1.26589	13.8653	E2/E3 hybrid ubiquitin-protein ligase UBE2O	UBE2O
+	BirA-TRAF6_BirA	2.03138	0.00427468	1.26521	3.76869	TOM1-like protein 1	TOM1L1
+	BirA-TRAF6_BirA	3.01637	0.000777328	1.26497	6.00182	Hexokinase-2	HK2
+	BirA-TRAF6_BirA	5.18953	0	1.25545	14.6061	Ataxin-10	ATXN10
+	BirA-TRAF6_BirA	1.62716	0.0117404	1.25405	3.01342	Kelch-like protein 11	KLHL11
+	BirA-TRAF6_BirA	2.48995	0.00184348	1.25062	4.72646	Importin-7	IPO7
+	BirA-TRAF6_BirA	1.30188	0.0229719	1.2504	2.44835	Mitochondrial import inner membrane translocase subunit TIM44	TIMM44
+	BirA-TRAF6_BirA	1.98872	0.0044	1.24676	3.68552	Sodium bicarbonate cotransporter 3	SLC4A7
+	BirA-TRAF6_BirA	3.1873	0.000234234	1.24611	6.46502	Glutamine--tRNA ligase	QARS
+	BirA-TRAF6_BirA	1.59992	0.0124702	1.24367	2.96489	Protein RMD5 homolog A	RMND5A
+	BirA-TRAF6_BirA	4.69878	0	1.24315	12.0307	Spartin	SPG20
+	BirA-TRAF6_BirA	2.78356	0.00112456	1.23524	5.41142	Translational activator GCN1	GCN1L1
+	BirA-TRAF6_BirA	3.9313	0	1.22879	8.83087	OTU domain-containing protein 5	OTUD5
+	BirA-TRAF6_BirA	1.36474	0.0205606	1.2247	2.55537	ATP-dependent RNA helicase DDX50	DDX50
+	BirA-TRAF6_BirA	1.64322	0.0112826	1.20886	3.04217	Annexin A6	ANXA6
+	BirA-TRAF6_BirA	3.94375	0	1.20839	8.87599	MORC family CW-type zinc finger protein 3	MORC3
+	BirA-TRAF6_BirA	4.63765	0	1.20473	11.7416	TRPM8 channel-associated factor 1	TCAF1
+	BirA-TRAF6_BirA	4.59435	0	1.20373	11.5407	Eukaryotic translation initiation factor 3 subunit A	EIF3A
+	BirA-TRAF6_BirA	4.29506	0	1.20304	10.2362	Ubiquitin-like modifier-activating enzyme 6	UBA6
+	BirA-TRAF6_BirA	3.44907	0.000300578	1.20172	7.22847	Ubiquitin-conjugating enzyme E2 J2	UBE2J2
+	BirA-TRAF6_BirA	3.94558	0	1.20155	8.88262	Cilia- and flagella-associated protein 36	CFAP36
+	BirA-TRAF6_BirA	3.945	0	1.19798	8.88054	Isoleucine--tRNA ligase, cytoplasmic	IARS
+	BirA-TRAF6_BirA	4.87063	0	1.19785	12.8796	Transitional endoplasmic reticulum ATPase	VCP
+	BirA-TRAF6_BirA	2.36675	0.0023504	1.19085	4.45678	Epsin-1	EPN1
+	BirA-TRAF6_BirA	1.42587	0.0189382	1.18292	2.6603	Unconventional myosin-Ib	MYO1B
+	BirA-TRAF6_BirA	2.27463	0.00252897	1.18272	4.26135	DNA repair protein complementing XP-C cells	XPC
+	BirA-TRAF6_BirA	3.295	0.000258706	1.17242	6.77088	Methionine--tRNA ligase, cytoplasmic	MARS
+	BirA-TRAF6_BirA	3.46166	0.000305882	1.16483	7.26696	E3 ubiquitin-protein ligase RNF170	RNF170
+	BirA-TRAF6_BirA	4.80801	0	1.1622	12.564	E3 ubiquitin-protein ligase HUWE1	HUWE1
+	BirA-TRAF6_BirA	2.39089	0.00199455	1.15991	4.50884	Ubiquitin carboxyl-terminal hydrolase 19	USP19
+	BirA-TRAF6_BirA	1.55485	0.0134936	1.15713	2.88512	General vesicular transport factor p115	USO1
+	BirA-TRAF6_BirA	5.46408	0	1.15703	16.2668	Eukaryotic translation initiation factor 3 subunit B	EIF3B
+	BirA-TRAF6_BirA	3.32923	0.000265306	1.15217	6.87047	Ubiquitin-conjugating enzyme E2 C	UBE2C
+	BirA-TRAF6_BirA	2.19823	0.0031477	1.1487	4.10308	Serine/threonine-protein kinase N2	PKN2
+	BirA-TRAF6_BirA	2.51695	0.00187059	1.14622	4.78691	Coatomer subunit epsilon	COPE
+	BirA-TRAF6_BirA	3.6053	0.000333333	1.14594	7.71811	Ubiquitin carboxyl-terminal hydrolase isozyme L5	UCHL5
+	BirA-TRAF6_BirA	1.51156	0.0152238	1.14312	2.80911	Zinc finger MYM-type protein 1	ZMYM1
+	BirA-TRAF6_BirA	2.15759	0.00347418	1.13659	4.02025	RING finger protein 219	RNF219
+	BirA-TRAF6_BirA	2.24032	0.00298771	1.13432	4.18986	Eukaryotic translation initiation factor 4 gamma 2	EIF4G2
+	BirA-TRAF6_BirA	3.89565	0	1.12642	8.70283	WD repeat-containing protein 6	WDR6
+	BirA-TRAF6_BirA	3.24839	0.000247619	1.12212	6.63714	Importin-8	IPO8
+	BirA-TRAF6_BirA	5.47156	0	1.11919	16.3145	E3 ubiquitin-protein ligase HECTD1	HECTD1
+	BirA-TRAF6_BirA	3.14135	0.000581197	1.11526	6.33789	Proteasome-associated protein ECM29 homolog	ECM29
+	BirA-TRAF6_BirA	1.09643	0.040112	1.11181	2.10351	DNA primase small subunit	PRIM1
+	BirA-TRAF6_BirA	1.17274	0.0326484	1.11137	2.2309	Polycomb group RING finger protein 1	PCGF1
+	BirA-TRAF6_BirA	2.74616	0.00108591	1.10703	5.32065	Septin-11	SEPT11
+	BirA-TRAF6_BirA	3.85553	0	1.10644	8.56062	Protein arginine N-methyltransferase 1	PRMT1
+	BirA-TRAF6_BirA	3.60865	0.000335484	1.09807	7.72892	Ubiquitin-conjugating enzyme E2 Z	UBE2Z
+	BirA-TRAF6_BirA	1.02827	0.0469235	1.09719	1.99014	Gem-associated protein 2	GEMIN2
+	BirA-TRAF6_BirA	2.30137	0.00258098	1.0905	4.31755	Coatomer subunit beta	COPB2
+	BirA-TRAF6_BirA	4.35384	0	1.08988	10.4813	Ubiquitin-conjugating enzyme E2 S	UBE2S
+	BirA-TRAF6_BirA	2.61441	0.00125	1.0842	5.00922	Exportin-5	XPO5
+	BirA-TRAF6_BirA	3.85943	0	1.08198	8.57436	Aspartate--tRNA ligase, cytoplasmic	DARS
+	BirA-TRAF6_BirA	1.3183	0.0222222	1.08124	2.47623	39S ribosomal protein L21, mitochondrial	MRPL21
+	BirA-TRAF6_BirA	4.06575	0	1.0795	9.32892	Protein VPRBP	VPRBP
+	BirA-TRAF6_BirA	1.67938	0.0103448	1.07492	3.10722	Helicase-like transcription factor	HLTF
+	BirA-TRAF6_BirA	2.28619	0.00256122	1.07453	4.28558	Importin-4	IPO4
+	BirA-TRAF6_BirA	1.49154	0.0160997	1.07101	2.77416	ATP-dependent RNA helicase DDX19A;ATP-dependent RNA helicase DDX19B	DDX19A;DDX19B
+	BirA-TRAF6_BirA	3.17532	0.00060177	1.06922	6.43168	Clathrin heavy chain 1	CLTC
+	BirA-TRAF6_BirA	1.28873	0.0240112	1.06334	2.42607	E3 ubiquitin-protein ligase RNF5	RNF5
+	BirA-TRAF6_BirA	4.42094	0	1.05914	10.7675	Golgi to ER traffic protein 4 homolog	GET4
+	BirA-TRAF6_BirA	2.57718	0.00137386	1.05876	4.92353	Cullin-2	CUL2
+	BirA-TRAF6_BirA	2.63903	0.00127796	1.05212	5.06646	DNA-directed RNA polymerases I and III subunit RPAC1	POLR1C
+	BirA-TRAF6_BirA	3.63167	0.000346667	1.04883	7.80343	Nucleolar pre-ribosomal-associated protein 1	URB1
+	BirA-TRAF6_BirA	1.91357	0.00605534	1.04754	3.54115	E3 ubiquitin-protein ligase RNF114	RNF114
+	BirA-TRAF6_BirA	3.18369	0.000232143	1.03731	6.45498	DNA (cytosine-5)-methyltransferase 1	DNMT1
+	BirA-TRAF6_BirA	1.33801	0.0214582	1.03315	2.50976	Cohesin subunit SA-2	STAG2
+	BirA-TRAF6_BirA	1.58832	0.0127159	1.02791	2.94429	Zinc finger FYVE domain-containing protein 16	ZFYVE16
+	BirA-TRAF6_BirA	1.31388	0.0221591	1.02238	2.46872	Signal recognition particle subunit SRP72	SRP72
+	BirA-TRAF6_BirA	2.83244	0.000934307	1.02032	5.53173	THO complex subunit 2	THOC2
+	BirA-TRAF6_BirA	1.58466	0.0126743	1.01106	2.9378	Centromere/kinetochore protein zw10 homolog	ZW10
+	BirA-TRAF6_BirA	5.63586	0	1.00851	17.3965	Deoxynucleoside triphosphate triphosphohydrolase SAMHD1	SAMHD1
+	BirA-TRAF6_BirA	5.23565	0	1.00497	14.8732	Transportin-1	TNPO1
+	BirA-TRAF6_BirA	1.19135	0.0316258	0.998163	2.26206	Putative ATP-dependent RNA helicase DHX57	DHX57
+	BirA-TRAF6_BirA	1.01173	0.0488147	0.997864	1.96266	E3 ubiquitin-protein ligase listerin	LTN1
+	BirA-TRAF6_BirA	1.08685	0.0411371	0.997604	2.08756	Transcription elongation factor B polypeptide 1	TCEB1
+	BirA-TRAF6_BirA	1.44384	0.0185327	0.989729	2.69135	Putative ATP-dependent RNA helicase DHX33	DHX33
+	BirA-TRAF6_BirA	1.66966	0.0104096	0.988528	3.08969	U4/U6 small nuclear ribonucleoprotein Prp31	PRPF31
+	BirA-TRAF6_BirA	2.88944	0.000958801	0.98724	5.6744	SEC23-interacting protein	SEC23IP
+	BirA-TRAF6_BirA	1.59097	0.0126853	0.986141	2.94899	Structural maintenance of chromosomes flexible hinge domain-containing protein 1	SMCHD1
+	BirA-TRAF6_BirA	1.73954	0.00834409	0.982473	3.21654	AP-2 complex subunit beta	AP2B1
+	BirA-TRAF6_BirA	3.63505	0.000348993	0.97943	7.81443	Condensin complex subunit 3	NCAPG
+	BirA-TRAF6_BirA	1.28378	0.0244039	0.974117	2.41769	E3 ubiquitin-protein ligase NEDD4-like	NEDD4L
+	BirA-TRAF6_BirA	3.11692	0.000571429	0.971717	6.27108	RWD domain-containing protein 4	RWDD4
+	BirA-TRAF6_BirA	2.49965	0.00185965	0.968005	4.74812	Phosphoserine aminotransferase	PSAT1
+	BirA-TRAF6_BirA	1.03109	0.0466535	0.967151	1.99482	Ubiquitin carboxyl-terminal hydrolase 11	USP11
+	BirA-TRAF6_BirA	2.09009	0.00372383	0.966993	3.88467	Set1/Ash2 histone methyltransferase complex subunit ASH2	ASH2L
+	BirA-TRAF6_BirA	2.18819	0.00323077	0.966447	4.08255	Protein arginine N-methyltransferase 3	PRMT3
+	BirA-TRAF6_BirA	2.40144	0.00201653	0.96343	4.53172	F-box only protein 7	FBXO7
+	BirA-TRAF6_BirA	1.64367	0.0113017	0.960766	3.04298	DnaJ homolog subfamily C member 11	DNAJC11
+	BirA-TRAF6_BirA	1.28008	0.0247834	0.959981	2.41144	Flap endonuclease 1	FEN1
+	BirA-TRAF6_BirA	4.15007	0	0.939473	9.65381	Tyrosine--tRNA ligase, cytoplasmic;Tyrosine--tRNA ligase, cytoplasmic, N-terminally processed	YARS
+	BirA-TRAF6_BirA	3.01044	0.000771084	0.93488	5.98621	Sequestosome-1	SQSTM1
+	BirA-TRAF6_BirA	1.31284	0.0221813	0.934084	2.46695	Cell division cycle and apoptosis regulator protein 1	CCAR1
+	BirA-TRAF6_BirA	4.05268	0	0.932577	9.27944	Protein arginine N-methyltransferase 5;Protein arginine N-methyltransferase 5, N-terminally processed	PRMT5
+	BirA-TRAF6_BirA	1.57114	0.0130927	0.929401	2.91386	Cullin-associated NEDD8-dissociated protein 1	CAND1
+	BirA-TRAF6_BirA	1.97978	0.00444536	0.92359	3.6682	Surfeit locus protein 4	SURF4
+	BirA-TRAF6_BirA	1.05613	0.0439197	0.923357	2.03644	AP-2 complex subunit sigma	AP2S1
+	BirA-TRAF6_BirA	1.14999	0.0349935	0.921537	2.19284	E3 ubiquitin-protein ligase MARCH5	MARCH5
+	BirA-TRAF6_BirA	2.68536	0.00103607	0.913453	5.17533	Fanconi anemia group I protein	FANCI
+	BirA-TRAF6_BirA	1.05242	0.0440799	0.912377	2.03028	Calcium/calmodulin-dependent protein kinase type II subunit delta	CAMK2D
+	BirA-TRAF6_BirA	5.25414	0	0.91182	14.9817	UV excision repair protein RAD23 homolog B	RAD23B
+	BirA-TRAF6_BirA	1.87742	0.00666151	0.911349	3.47264	Ubiquitin-conjugating enzyme E2 L3	UBE2L3
+	BirA-TRAF6_BirA	2.72721	0.00107483	0.906818	5.27507	Double-strand-break repair protein rad21 homolog	RAD21
+	BirA-TRAF6_BirA	2.67309	0.00103268	0.902753	5.14636	Mitochondrial import inner membrane translocase subunit TIM50	TIMM50
+	BirA-TRAF6_BirA	5.01529	0	0.900711	13.6373	U5 small nuclear ribonucleoprotein 200 kDa helicase	SNRNP200
+	BirA-TRAF6_BirA	3.91178	0	0.89478	8.76055	Ubiquitin-conjugating enzyme E2 T	UBE2T
+	BirA-TRAF6_BirA	1.29443	0.0236592	0.891537	2.43572	Importin subunit alpha-3	KPNA4
+	BirA-TRAF6_BirA	1.96887	0.00465306	0.88853	3.64713	Glomulin	GLMN
+	BirA-TRAF6_BirA	3.44337	0.000298851	0.887402	7.21113	Eukaryotic translation initiation factor 3 subunit I	EIF3I
+	BirA-TRAF6_BirA	1.74166	0.00829496	0.8861	3.22042	Ras-related protein Rab-21	RAB21
+	BirA-TRAF6_BirA	1.00463	0.0496381	0.883656	1.95086	Ras GTPase-activating protein-binding protein 2	G3BP2
+	BirA-TRAF6_BirA	3.7707	0	0.879168	8.26659	AP-2 complex subunit alpha-1	AP2A1
+	BirA-TRAF6_BirA	3.23955	0.000246445	0.877299	6.612	Heat shock 70 kDa protein 1B;Heat shock 70 kDa protein 1A	HSPA1B;HSPA1A
+	BirA-TRAF6_BirA	1.93906	0.00506613	0.86769	3.58982	Proteasome subunit beta type-7	PSMB7
+	BirA-TRAF6_BirA	2.00032	0.00428512	0.864894	3.70804	Kinectin	KTN1
+	BirA-TRAF6_BirA	3.5738	0.000327044	0.863404	7.61723	Serine/threonine-protein phosphatase 2A 65 kDa regulatory subunit A alpha isoform	PPP2R1A
+	BirA-TRAF6_BirA	2.36984	0.00235676	0.862863	4.46341	DNA-directed RNA polymerase I subunit RPA1	POLR1A
+	BirA-TRAF6_BirA	2.69913	0.00104636	0.856735	5.20801	Eukaryotic translation initiation factor 3 subunit C;Eukaryotic translation initiation factor 3 subunit C-like protein	EIF3C;EIF3CL
+	BirA-TRAF6_BirA	1.56234	0.0130968	0.852489	2.89833	Developmentally-regulated GTP-binding protein 1	DRG1
+	BirA-TRAF6_BirA	1.99735	0.00427615	0.844587	3.70228	Lipopolysaccharide-responsive and beige-like anchor protein	LRBA
+	BirA-TRAF6_BirA	2.4732	0.00198271	0.838283	4.68922	Neutral amino acid transporter B(0)	SLC1A5
+	BirA-TRAF6_BirA	1.12631	0.0371465	0.837528	2.15331	TNF receptor-associated factor 2	TRAF2
+	BirA-TRAF6_BirA	1.32235	0.0221059	0.82815	2.48311	Spectrin beta chain, non-erythrocytic 1	SPTBN1
+	BirA-TRAF6_BirA	4.26349	0	0.826734	10.1068	Structural maintenance of chromosomes protein 3	SMC3
+	BirA-TRAF6_BirA	2.00151	0.00429412	0.826209	3.71036	DNA repair endonuclease XPF	ERCC4
+	BirA-TRAF6_BirA	3.32228	0.000263959	0.821497	6.85014	Transmembrane protein 33	TMEM33
+	BirA-TRAF6_BirA	1.00402	0.0497338	0.817803	1.94985	Fatty acyl-CoA reductase 1	FAR1
+	BirA-TRAF6_BirA	1.79312	0.00751941	0.814137	3.31511	26S proteasome non-ATPase regulatory subunit 4	PSMD4
+	BirA-TRAF6_BirA	4.47698	0	0.812129	11.012	DNA replication licensing factor MCM6	MCM6
+	BirA-TRAF6_BirA	5.13369	0	0.807242	14.2888	E3 ubiquitin-protein ligase Itchy homolog	ITCH
+	BirA-TRAF6_BirA	2.39204	0.002	0.804305	4.51134	Syntaxin-12	STX12
+	BirA-TRAF6_BirA	3.36032	0.000276596	0.79801	6.96193	Alpha-taxilin	TXLNA
+	BirA-TRAF6_BirA	2.32252	0.00237922	0.797533	4.36229	Importin-5	IPO5
+	BirA-TRAF6_BirA	4.06872	0	0.79704	9.3402	Tyrosyl-DNA phosphodiesterase 2	TDP2
+	BirA-TRAF6_BirA	3.52823	0.000315152	0.796746	7.47322	Cytoplasmic dynein 1 heavy chain 1	DYNC1H1
+	BirA-TRAF6_BirA	4.47225	0	0.794765	10.9912	40S ribosomal protein S3	RPS3
+	BirA-TRAF6_BirA	1.37198	0.0202522	0.786474	2.56774	Elongation factor 1-beta	EEF1B2
+	BirA-TRAF6_BirA	1.99341	0.00426722	0.78489	3.69463	Dolichol-phosphate mannosyltransferase subunit 1	DPM1
+	BirA-TRAF6_BirA	3.20887	0.00024186	0.783681	6.5254	Elongation factor 1-gamma	EEF1G
+	BirA-TRAF6_BirA	2.76175	0.00110105	0.77754	5.35836	Histone-lysine N-methyltransferase SETDB1	SETDB1
+	BirA-TRAF6_BirA	1.18625	0.0317898	0.774575	2.25352	Casein kinase I isoform alpha	CSNK1A1
+	BirA-TRAF6_BirA	3.86047	0	0.77257	8.578	DNA replication licensing factor MCM7	MCM7
+	BirA-TRAF6_BirA	4.49393	0	0.771675	11.0869	26S protease regulatory subunit 6B	PSMC4
+	BirA-TRAF6_BirA	3.51302	0.000309524	0.769463	7.42569	Proliferating cell nuclear antigen	PCNA
+	BirA-TRAF6_BirA	1.18504	0.0318635	0.768763	2.25149	Ubiquitin-conjugating enzyme E2 G1;Ubiquitin-conjugating enzyme E2 G1, N-terminally processed	UBE2G1
+	BirA-TRAF6_BirA	3.16319	0.000588745	0.767451	6.39806	Ubiquitin-conjugating enzyme E2 N;Putative ubiquitin-conjugating enzyme E2 N-like	UBE2N;UBE2NL
+	BirA-TRAF6_BirA	1.39501	0.0195252	0.761386	2.6072	Cullin-4B	CUL4B
+	BirA-TRAF6_BirA	3.84208	0	0.760568	8.51342	Programmed cell death 6-interacting protein	PDCD6IP
+	BirA-TRAF6_BirA	3.30921	0.000261307	0.75322	6.81207	ATP-binding cassette sub-family D member 3	ABCD3
+	BirA-TRAF6_BirA	1.974	0.00467213	0.752196	3.65703	Elongation factor 1-delta	EEF1D
+	BirA-TRAF6_BirA	1.98859	0.00439085	0.746723	3.68526	ATP-dependent 6-phosphofructokinase, muscle type	PFKM
+	BirA-TRAF6_BirA	2.2627	0.00263682	0.742837	4.23641	Very-long-chain (3R)-3-hydroxyacyl-CoA dehydratase 3	HACD3
+	BirA-TRAF6_BirA	2.34415	0.00244267	0.742748	4.40835	Sarcoplasmic/endoplasmic reticulum calcium ATPase 2	ATP2A2
+	BirA-TRAF6_BirA	3.41862	0.000293785	0.739402	7.1361	Suppressor of tumorigenicity 7 protein	ST7
+	BirA-TRAF6_BirA	1.16515	0.0332796	0.738554	2.21819	Protein transport protein Sec61 subunit alpha isoform 1;Protein transport protein Sec61 subunit alpha isoform 2	SEC61A1;SEC61A2
+	BirA-TRAF6_BirA	2.17079	0.0032891	0.737692	4.04706	Ubiquitin carboxyl-terminal hydrolase 15	USP15
+	BirA-TRAF6_BirA	5.25789	0	0.736004	15.0037	E3 ubiquitin-protein ligase UBR5	UBR5
+	BirA-TRAF6_BirA	1.87033	0.00663584	0.732486	3.45926	SWI/SNF complex subunit SMARCC1	SMARCC1
+	BirA-TRAF6_BirA	2.11091	0.00345169	0.731956	3.92623	Casein kinase II subunit alpha;Casein kinase II subunit alpha 3	CSNK2A1;CSNK2A3
+	BirA-TRAF6_BirA	1.22419	0.0293029	0.73149	2.31719	WW domain-binding protein 2	WBP2
+	BirA-TRAF6_BirA	2.94317	0.000741313	0.727605	5.81134	Phosphatidylinositol 4-kinase type 2-alpha	PI4K2A
+	BirA-TRAF6_BirA	2.11778	0.00347511	0.724405	3.94	RRP12-like protein	RRP12
+	BirA-TRAF6_BirA	3.3538	0.000275132	0.720548	6.94266	Ubiquitin-conjugating enzyme E2 K	UBE2K
+	BirA-TRAF6_BirA	1.06086	0.0433208	0.705652	2.04432	DnaJ homolog subfamily B member 1	DNAJB1
+	BirA-TRAF6_BirA	2.30377	0.00258763	0.705089	4.3226	DDB1- and CUL4-associated factor 16	DCAF16
+	BirA-TRAF6_BirA	2.30419	0.00259432	0.704943	4.32349	Cytoplasmic FMR1-interacting protein 1	CYFIP1
+	BirA-TRAF6_BirA	4.08113	0	0.701038	9.38745	26S protease regulatory subunit 6A	PSMC3
+	BirA-TRAF6_BirA	3.28772	0.000254902	0.692752	6.74985	Coatomer subunit gamma-1	COPG1
+	BirA-TRAF6_BirA	2.28116	0.00254822	0.691815	4.27503	Histone acetyltransferase type B catalytic subunit	HAT1
+	BirA-TRAF6_BirA	2.14929	0.00355556	0.690834	4.00346	Band 4.1-like protein 2	EPB41L2
+	BirA-TRAF6_BirA	5.74635	0	0.687998	18.1629	AP-2 complex subunit mu	AP2M1
+	BirA-TRAF6_BirA	1.8614	0.00684291	0.686455	3.44247	Syntaxin-binding protein 3	STXBP3
+	BirA-TRAF6_BirA	2.65424	0.00129032	0.683382	5.10203	116 kDa U5 small nuclear ribonucleoprotein component	EFTUD2
+	BirA-TRAF6_BirA	1.51875	0.0149858	0.680357	2.82169	Pachytene checkpoint protein 2 homolog	TRIP13
+	BirA-TRAF6_BirA	2.59915	0.00123839	0.67896	4.97398	Heat shock protein HSP 90-alpha	HSP90AA1
+	BirA-TRAF6_BirA	3.52452	0.000311377	0.677777	7.4616	Pre-mRNA-processing-splicing factor 8	PRPF8
+	BirA-TRAF6_BirA	6.70914	0	0.675139	26.3903	Large proline-rich protein BAG6	BAG6
+	BirA-TRAF6_BirA	4.97509	0	0.671406	13.4226	DNA-dependent protein kinase catalytic subunit	PRKDC
+	BirA-TRAF6_BirA	3.69628	0.000356164	0.670752	8.01585	E3 ubiquitin-protein ligase RAD18	RAD18
+	BirA-TRAF6_BirA	2.42161	0.00204469	0.669939	4.57565	Ubiquitin-40S ribosomal protein S27a;Ubiquitin;40S ribosomal protein S27a;Ubiquitin-60S ribosomal protein L40;Ubiquitin;60S ribosomal protein L40	RPS27A;UBA52
+	BirA-TRAF6_BirA	2.12935	0.00349886	0.664089	3.96324	Extended synaptotagmin-1	ESYT1
+	BirA-TRAF6_BirA	4.40167	0	0.661816	10.6846	Importin subunit alpha-1	KPNA2
+	BirA-TRAF6_BirA	3.72415	0.000366197	0.658178	8.10898	Exportin-2	CSE1L
+	BirA-TRAF6_BirA	1.15173	0.0349612	0.652972	2.19575	Eukaryotic translation initiation factor 2 subunit 2	EIF2S2
+	BirA-TRAF6_BirA	3.82162	0	0.652335	8.44203	DnaJ homolog subfamily A member 2	DNAJA2
+	BirA-TRAF6_BirA	3.54841	0.000319018	0.6479	7.53671	DNA replication licensing factor MCM4	MCM4
+	BirA-TRAF6_BirA	2.11421	0.00345946	0.647779	3.93285	Lysine--tRNA ligase	KARS
+	BirA-TRAF6_BirA	1.7553	0.0078556	0.643368	3.24541	Valine--tRNA ligase	VARS
+	BirA-TRAF6_BirA	1.29728	0.0234741	0.642886	2.44055	Serine/threonine-protein kinase RIO3	RIOK3
+	BirA-TRAF6_BirA	1.57336	0.013044	0.63499	2.91779	Probable ATP-dependent RNA helicase YTHDC2	YTHDC2
+	BirA-TRAF6_BirA	2.58202	0.00123077	0.633912	4.9346	Midasin	MDN1
+	BirA-TRAF6_BirA	3.16125	0.000586207	0.627321	6.3927	Proteasome subunit alpha type-3	PSMA3
+	BirA-TRAF6_BirA	2.89165	0.000966038	0.625301	5.67999	40S ribosomal protein S20	RPS20
+	BirA-TRAF6_BirA	1.02643	0.046984	0.6247	1.98709	Dynamin-1-like protein	DNM1L
+	BirA-TRAF6_BirA	2.88841	0.000955224	0.623078	5.6718	Ancient ubiquitous protein 1	AUP1
+	BirA-TRAF6_BirA	2.50396	0.0018651	0.622398	4.75778	E3 ubiquitin-protein ligase ARIH1	ARIH1
+	BirA-TRAF6_BirA	1.41754	0.0188246	0.620766	2.64595	Nucleosome assembly protein 1-like 1	NAP1L1
+	BirA-TRAF6_BirA	3.17132	0.000593886	0.618726	6.42058	Large neutral amino acids transporter small subunit 1	SLC7A5
+	BirA-TRAF6_BirA	2.6216	0.00126183	0.616947	5.0259	Cullin-1	CUL1
+	BirA-TRAF6_BirA	1.21674	0.0302537	0.612802	2.30467	Nuclear pore complex protein Nup133	NUP133
+	BirA-TRAF6_BirA	1.79962	0.00754731	0.612168	3.32716	40S ribosomal protein S7	RPS7
+	BirA-TRAF6_BirA	1.98573	0.00446377	0.610719	3.67973	Ubiquitin carboxyl-terminal hydrolase 36	USP36
+	BirA-TRAF6_BirA	3.10122	0.000566667	0.605719	6.22844	Ubiquitin-conjugating enzyme E2 E2;Ubiquitin-conjugating enzyme E2 E3	UBE2E2;UBE2E3
+	BirA-TRAF6_BirA	1.5891	0.0127368	0.603858	2.94567	Exportin-7	XPO7
+	BirA-TRAF6_BirA	1.33091	0.0216987	0.601044	2.49767	Lon protease homolog, mitochondrial	LONP1
+	BirA-TRAF6_BirA	1.19429	0.0315926	0.597497	2.26699	Zinc finger protein RFP	TRIM27
+	BirA-TRAF6_BirA	2.78431	0.00113262	0.595869	5.41325	Eukaryotic translation initiation factor 3 subunit E	EIF3E
+	BirA-TRAF6_BirA	3.80643	0	0.586826	8.38936	Nuclear pore complex protein Nup205	NUP205
+	BirA-TRAF6_BirA	2.553	0.00148503	0.586315	4.86838	Cytochrome c oxidase subunit NDUFA4	NDUFA4
+	BirA-TRAF6_BirA	1.1636	0.0335013	0.577145	2.21561	Myosin-10	MYH10
+	BirA-TRAF6_BirA	1.28761	0.0241391	0.57226	2.42418	Protein unc-45 homolog A	UNC45A
+	BirA-TRAF6_BirA	1.43663	0.0187982	0.571928	2.67888	General transcription factor 3C polypeptide 5	GTF3C5
+	BirA-TRAF6_BirA	4.25218	0	0.57164	10.0608	Structural maintenance of chromosomes protein 1A	SMC1A
+	BirA-TRAF6_BirA	3.40323	0.000285714	0.570015	7.0898	Proteasome subunit alpha type-1	PSMA1
+	BirA-TRAF6_BirA	1.51854	0.0150629	0.567289	2.82134	Dedicator of cytokinesis protein 7	DOCK7
+	BirA-TRAF6_BirA	1.05484	0.043995	0.566197	2.0343	60S ribosomal protein L17	RPL17
+	BirA-TRAF6_BirA	2.57072	0.00136556	0.564753	4.90875	Vesicle-fusing ATPase	NSF
+	BirA-TRAF6_BirA	2.6208	0.00125786	0.563884	5.02405	26S proteasome non-ATPase regulatory subunit 13	PSMD13
+	BirA-TRAF6_BirA	1.37172	0.0202225	0.563051	2.5673	Macrophage erythroblast attacher	MAEA
+	BirA-TRAF6_BirA	3.40091	0.000284153	0.559497	7.08282	DNA mismatch repair protein Msh6	MSH6
+	BirA-TRAF6_BirA	1.41052	0.019133	0.556931	2.63386	Synaptic vesicle membrane protein VAT-1 homolog	VAT1
+	BirA-TRAF6_BirA	2.58134	0.00122699	0.556889	4.93304	Heat shock cognate 71 kDa protein	HSPA8
+	BirA-TRAF6_BirA	2.12989	0.00350685	0.5479	3.96432	Proteasome subunit beta type-1	PSMB1
+	BirA-TRAF6_BirA	3.61443	0.000337662	0.542547	7.74758	Heat shock 70 kDa protein 4	HSPA4
+	BirA-TRAF6_BirA	3.18951	0.000235294	0.541947	6.47119	Proteasome subunit alpha type-7;Proteasome subunit alpha type-7-like	PSMA7;PSMA8
+	BirA-TRAF6_BirA	3.56537	0.000322981	0.540228	7.5904	Sodium/potassium-transporting ATPase subunit alpha-1	ATP1A1
+	BirA-TRAF6_BirA	2.78145	0.00112057	0.539753	5.40627	Inosine-5-monophosphate dehydrogenase 2	IMPDH2
+	BirA-TRAF6_BirA	2.08367	0.00384	0.539575	3.87191	Clustered mitochondria protein homolog	CLUH
+	BirA-TRAF6_BirA	2.47394	0.00198844	0.539344	4.69085	Splicing factor 3A subunit 1	SF3A1
+	BirA-TRAF6_BirA	3.90012	0	0.536155	8.7188	Anaphase-promoting complex subunit 7	ANAPC7
+	BirA-TRAF6_BirA	2.0646	0.00405263	0.534554	3.8341	ATP-dependent DNA helicase Q1	RECQL
+	BirA-TRAF6_BirA	1.76639	0.00778832	0.532953	3.26579	Cellular tumor antigen p53	TP53
+	BirA-TRAF6_BirA	3.33121	0.000266667	0.532649	6.87625	Nuclear pore complex protein Nup107	NUP107
+	BirA-TRAF6_BirA	2.3394	0.00242971	0.532522	4.39822	Solute carrier family 12 member 2	SLC12A2
+	BirA-TRAF6_BirA	1.19574	0.031618	0.527608	2.26944	Signal recognition particle 54 kDa protein	SRP54
+	BirA-TRAF6_BirA	1.19241	0.0316675	0.525208	2.26384	Cullin-3	CUL3
+	BirA-TRAF6_BirA	3.6841	0.000353741	0.524949	7.97541	4F2 cell-surface antigen heavy chain	SLC3A2
+	BirA-TRAF6_BirA	3.83975	0	0.522773	8.50527	26S protease regulatory subunit 8	PSMC5
+	BirA-TRAF6_BirA	1.72093	0.00922202	0.520948	3.18258	Cytoplasmic dynein 1 light intermediate chain 1	DYNC1LI1
+	BirA-TRAF6_BirA	2.16667	0.00327358	0.517138	4.03867	Muskelin	MKLN1
+	BirA-TRAF6_BirA	1.0426	0.0452902	0.516541	2.01395	Gem-associated protein 4	GEMIN4
+	BirA-TRAF6_BirA	3.61596	0.000339869	0.516452	7.7525	Sodium/potassium-transporting ATPase subunit beta-3	ATP1B3
+	BirA-TRAF6_BirA	1.76479	0.00785428	0.514276	3.26285	Proteasome subunit alpha type-6	PSMA6
+	BirA-TRAF6_BirA	3.77113	0	0.513268	8.26807	Derlin-1	DERL1
+	BirA-TRAF6_BirA	2.34455	0.0024492	0.511266	4.4092	Fanconi anemia group D2 protein	FANCD2
+	BirA-TRAF6_BirA	2.39064	0.00198913	0.510987	4.50831	Protein transport protein Sec24C	SEC24C
+	BirA-TRAF6_BirA	3.52734	0.000313253	0.507155	7.47045	Coatomer subunit alpha;Xenin;Proxenin	COPA
+	BirA-TRAF6_BirA	1.59421	0.0127063	0.505678	2.95475	N-acetyltransferase 10	NAT10
+	BirA-TRAF6_BirA	3.16539	0.000591304	0.502668	6.40417	14-3-3 protein theta	YWHAQ
+	BirA-TRAF6_BirA	1.79103	0.00750554	0.499669	3.31123	Nucleoporin NUP188 homolog	NUP188
+	BirA-TRAF6_BirA	3.60033	0.00033121	0.496967	7.70213	Insulin receptor substrate 4	IRS4
+	BirA-TRAF6_BirA	1.96872	0.00464358	0.486901	3.64684	Elongator complex protein 3	ELP3
+	BirA-TRAF6_BirA	1.92363	0.00575397	0.484669	3.56031	N-alpha-acetyltransferase 15, NatA auxiliary subunit	NAA15
+	BirA-TRAF6_BirA	3.62283	0.000342105	0.482054	7.77474	Importin subunit beta-1	KPNB1
+	BirA-TRAF6_BirA	1.73428	0.00877281	0.481353	3.20692	General transcription factor 3C polypeptide 1	GTF3C1
+	BirA-TRAF6_BirA	1.30369	0.0228073	0.478784	2.45143	Ubiquitin-conjugating enzyme E2 G2	UBE2G2
+	BirA-TRAF6_BirA	2.83833	0.000937729	0.477648	5.54635	26S proteasome non-ATPase regulatory subunit 12	PSMD12
+	BirA-TRAF6_BirA	2.08104	0.00383149	0.475594	3.86667	Replication protein A 70 kDa DNA-binding subunit;Replication protein A 70 kDa DNA-binding subunit, N-terminally processed	RPA1
+	BirA-TRAF6_BirA	2.12708	0.00349091	0.468225	3.95868	Coatomer subunit beta	COPB1
+	BirA-TRAF6_BirA	1.45243	0.0179939	0.467508	2.70621	ATPase WRNIP1	WRNIP1
+	BirA-TRAF6_BirA	3.38674	0.000281081	0.466049	7.04042	40S ribosomal protein S2	RPS2
+	BirA-TRAF6_BirA	1.93888	0.005056	0.464594	3.58947	General transcription factor 3C polypeptide 3	GTF3C3
+	BirA-TRAF6_BirA	2.76119	0.00109722	0.459877	5.35699	Cell division cycle protein 27 homolog	CDC27
+	BirA-TRAF6_BirA	1.63058	0.0117796	0.458726	3.01953	6-phosphogluconate dehydrogenase, decarboxylating	PGD
+	BirA-TRAF6_BirA	1.03425	0.0463275	0.457525	2.00007	Ubiquitin carboxyl-terminal hydrolase 34	USP34
+	BirA-TRAF6_BirA	1.72436	0.009041	0.452402	3.18882	Proteasome subunit beta type-2	PSMB2
+	BirA-TRAF6_BirA	2.20667	0.00305825	0.451629	4.12041	Transducin-like enhancer protein 3;Transducin-like enhancer protein 2;Transducin-like enhancer protein 4;Transducin-like enhancer protein 1	TLE3;TLE2;TLE4;TLE1
+	BirA-TRAF6_BirA	1.71583	0.00936637	0.447551	3.17329	60S ribosomal protein L9	RPL9
+	BirA-TRAF6_BirA	1.94571	0.00509677	0.445824	3.60257	Mini-chromosome maintenance complex-binding protein	MCMBP
+	BirA-TRAF6_BirA	2.25104	0.00285714	0.44205	4.21213	Beta-2-syntrophin	SNTB2
+	BirA-TRAF6_BirA	2.95479	0.00075	0.440625	5.84127	Ubiquitin carboxyl-terminal hydrolase 25	USP25
+	BirA-TRAF6_BirA	1.64658	0.0111307	0.440476	3.0482	26S proteasome non-ATPase regulatory subunit 3	PSMD3
+	BirA-TRAF6_BirA	1.18895	0.0317	0.439875	2.25804	40S ribosomal protein S27	RPS27
+	BirA-TRAF6_BirA	1.7477	0.00802883	0.437208	3.23147	Small nuclear ribonucleoprotein-associated proteins B and B;Small nuclear ribonucleoprotein-associated protein N	SNRPB;SNRPN
+	BirA-TRAF6_BirA	2.4911	0.00184884	0.435587	4.72902	26S protease regulatory subunit 4	PSMC1
+	BirA-TRAF6_BirA	2.40039	0.00201099	0.433098	4.52944	CAD protein;Glutamine-dependent carbamoyl-phosphate synthase;Aspartate carbamoyltransferase;Dihydroorotase	CAD
+	BirA-TRAF6_BirA	1.07164	0.0424273	0.427108	2.06223	E3 ubiquitin-protein ligase AMFR	AMFR
+	BirA-TRAF6_BirA	2.71224	0.0010604	0.425721	5.23923	Glycogen phosphorylase, liver form	PYGL
+	BirA-TRAF6_BirA	1.17782	0.0321782	0.424503	2.2394	General transcription factor II-I	GTF2I
+	BirA-TRAF6_BirA	2.75163	0.00108966	0.421328	5.33385	Heterogeneous nuclear ribonucleoprotein Q	SYNCRIP
+	BirA-TRAF6_BirA	2.04294	0.00419006	0.42092	3.7914	DNA mismatch repair protein Msh2	MSH2
+	BirA-TRAF6_BirA	1.64668	0.0111497	0.419151	3.04836	Transformation/transcription domain-associated protein	TRRAP
+	BirA-TRAF6_BirA	3.18409	0.000233184	0.419099	6.45609	Ubiquitin carboxyl-terminal hydrolase 7	USP7
+	BirA-TRAF6_BirA	1.53061	0.0141738	0.415893	2.84248	Regulation of nuclear pre-mRNA domain-containing protein 1A	RPRD1A
+	BirA-TRAF6_BirA	1.16602	0.03325	0.403567	2.21966	Nuclear pore complex protein Nup160	NUP160
+	BirA-TRAF6_BirA	2.66943	0.00130293	0.397767	5.13772	Histone-binding protein RBBP7	RBBP7
+	BirA-TRAF6_BirA	1.42756	0.0188442	0.389979	2.66323	60S ribosomal protein L23	RPL23
+	BirA-TRAF6_BirA	1.2101	0.030727	0.38795	2.29353	Proteasome subunit beta type-4	PSMB4
+	BirA-TRAF6_BirA	1.57229	0.013114	0.387245	2.9159	WD repeat-containing protein 26	WDR26
+	BirA-TRAF6_BirA	1.3831	0.0201003	0.387016	2.58678	Septin-2	SEPT2
+	BirA-TRAF6_BirA	1.62433	0.0117209	0.38691	3.00837	40S ribosomal protein S24	RPS24
+	BirA-TRAF6_BirA	1.0318	0.0466468	0.386353	1.996	Eukaryotic translation initiation factor 3 subunit L	EIF3L
+	BirA-TRAF6_BirA	1.81955	0.0075197	0.386319	3.36418	ATP-binding cassette sub-family F member 2	ABCF2
+	BirA-TRAF6_BirA	4.25682	0	0.381346	10.0796	Exportin-1	XPO1
+	BirA-TRAF6_BirA	1.00599	0.0495618	0.376534	1.95313	Coatomer subunit delta	ARCN1
+	BirA-TRAF6_BirA	2.07393	0.00392952	0.368678	3.85258	26S protease regulatory subunit 7	PSMC2
+	BirA-TRAF6_BirA	3.36576	0.000278075	0.36721	6.97803	26S proteasome non-ATPase regulatory subunit 2	PSMD2
+	BirA-TRAF6_BirA	1.84389	0.00722137	0.364458	3.4096	Metastasis-associated protein MTA1	MTA1
+	BirA-TRAF6_BirA	1.0376	0.0459329	0.356129	2.00564	Kinesin-like protein KIF11	KIF11
+	BirA-TRAF6_BirA	1.64816	0.0111877	0.351017	3.05103	Nicotinamide phosphoribosyltransferase	NAMPT
+	BirA-TRAF6_BirA	2.18779	0.00322302	0.350213	4.08172	X-ray repair cross-complementing protein 5	XRCC5
+	BirA-TRAF6_BirA	2.66309	0.0012987	0.350106	5.12281	Vesicle-associated membrane protein-associated protein A	VAPA
+	BirA-TRAF6_BirA	1.42854	0.0188727	0.345996	2.66491	E3 ubiquitin-protein ligase MYCBP2	MYCBP2
+	BirA-TRAF6_BirA	2.05245	0.00413072	0.345651	3.81011	Monocarboxylate transporter 1	SLC16A1
+	BirA-TRAF6_BirA	2.26869	0.00264339	0.344958	4.24893	Splicing factor 3B subunit 1	SF3B1
+	BirA-TRAF6_BirA	2.15691	0.00346604	0.343884	4.01889	Importin subunit alpha-5;Importin subunit alpha-5, N-terminally processed	KPNA1
+	BirA-TRAF6_BirA	1.35472	0.0206802	0.337024	2.53825	60S ribosomal protein L36	RPL36
+	BirA-TRAF6_BirA	1.71067	0.00975661	0.334499	3.1639	Calcyclin-binding protein	CACYBP
+	BirA-TRAF6_BirA	1.2524	0.0268377	0.331916	2.3647	Very-long-chain enoyl-CoA reductase	TECR
+	BirA-TRAF6_BirA	1.54628	0.0140864	0.331453	2.87002	DnaJ homolog subfamily A member 1	DNAJA1
+	BirA-TRAF6_BirA	2.15331	0.00344186	0.327102	4.01159	Heat shock protein HSP 90-beta	HSP90AB1
+	BirA-TRAF6_BirA	1.28422	0.0244377	0.326611	2.41845	60S ribosomal protein L34	RPL34
+	BirA-TRAF6_BirA	1.28427	0.0244716	0.323651	2.41852	FACT complex subunit SSRP1	SSRP1
+	BirA-TRAF6_BirA	1.47866	0.0172012	0.31908	2.75173	Ran-binding protein 9	RANBP9
+	BirA-TRAF6_BirA	1.31253	0.0221186	0.317615	2.46642	40S ribosomal protein S15a	RPS15A
+	BirA-TRAF6_BirA	1.70389	0.0098634	0.316236	3.15158	Metastasis-associated protein MTA2	MTA2
+	BirA-TRAF6_BirA	1.36666	0.0203801	0.314896	2.55865	Eukaryotic initiation factor 4A-III;Eukaryotic initiation factor 4A-III, N-terminally processed	EIF4A3
+	BirA-TRAF6_BirA	1.23999	0.0278482	0.312191	2.34379	Dolichyl-diphosphooligosaccharide--protein glycosyltransferase subunit STT3A	STT3A
+	BirA-TRAF6_BirA	2.18298	0.00331265	0.295222	4.0719	D-3-phosphoglycerate dehydrogenase	PHGDH
+	BirA-TRAF6_BirA	1.56276	0.0131392	0.289974	2.89906	UDP-N-acetylglucosamine--peptide N-acetylglucosaminyltransferase 110 kDa subunit	OGT
+	BirA-TRAF6_BirA	2.40151	0.0020221	0.28079	4.53187	Small nuclear ribonucleoprotein Sm D3	SNRPD3
+	BirA-TRAF6_BirA	1.19517	0.0315762	0.279171	2.26847	DNA replication licensing factor MCM2	MCM2
+	BirA-TRAF6_BirA	1.22804	0.0290256	0.275532	2.32367	Structural maintenance of chromosomes protein 2	SMC2
+	BirA-TRAF6_BirA	1.78532	0.00758088	0.273505	3.30069	26S protease regulatory subunit 10B	PSMC6
+	BirA-TRAF6_BirA	1.55691	0.0134598	0.272855	2.88875	Polynucleotide 5-hydroxyl-kinase NOL9	NOL9
+	BirA-TRAF6_BirA	1.23577	0.0282977	0.256672	2.33668	ATP-dependent RNA helicase DDX1	DDX1
+	BirA-TRAF6_BirA	1.37236	0.0202819	0.256439	2.5684	60S ribosomal protein L5	RPL5
+	BirA-TRAF6_BirA	1.00783	0.0491422	0.251981	1.95618	Serine/threonine-protein kinase PLK1	PLK1
+	BirA-TRAF6_BirA	1.86721	0.00672553	0.249762	3.45338	Exosome complex exonuclease RRP44	DIS3
+	BirA-TRAF6_BirA	1.51777	0.0150392	0.24736	2.81998	ATP-citrate synthase	ACLY
+	BirA-TRAF6_BirA	1.35286	0.0208244	0.240201	2.53507	AP-3 complex subunit mu-1	AP3M1
+	BirA-TRAF6_BirA	1.27864	0.024843	0.23142	2.409	Ribose-phosphate pyrophosphokinase 1	PRPS1
+	BirA-TRAF6_BirA	1.31276	0.0221499	0.230101	2.46681	DNA replication licensing factor MCM5	MCM5
+	BirA-TRAF6_BirA	1.80621	0.00757542	0.228709	3.33937	Septin-7	SEPT7
+	BirA-TRAF6_BirA	1.22646	0.0291075	0.228512	2.32101	Putative ATP-dependent RNA helicase DHX30	DHX30
+	BirA-TRAF6_BirA	1.1188	0.0374718	0.226988	2.14078	Transcription intermediary factor 1-beta	TRIM28
+	BirA-TRAF6_BirA	1.04875	0.0445287	0.21723	2.02418	14-3-3 protein epsilon	YWHAE
+	BirA-TRAF6_BirA	1.41318	0.0190599	0.214803	2.63844	CTP synthase 1	CTPS1
+	BirA-TRAF6_BirA	1.25519	0.0264754	0.214044	2.36941	Tricarboxylate transport protein, mitochondrial	SLC25A1
+	BirA-TRAF6_BirA	1.05262	0.04401	0.200669	2.03061	Structural maintenance of chromosomes protein 4	SMC4
+	BirA-TRAF6_BirA	1.78637	0.00759484	0.186811	3.30263	ATP-dependent RNA helicase A	DHX9
+	BirA-TRAF6_BirA	1.05839	0.0435678	0.172818	2.0402	T-complex protein 1 subunit delta	CCT4
+	BirA-TRAF6_BirA	1.02472	0.0471281	0.166005	1.98424	DNA replication licensing factor MCM3	MCM3
+	BirA-TRAF6_BirA	1.15236	0.0349237	0.158829	2.19681	Coiled-coil domain-containing protein 47	CCDC47
