## Supplementary table 9 for "A ubiquitin-specific, proximity-based labeling approach for the identification of ubiquitin ligase substrates"

### Sheet: Sheet1
Table S11: Common CHIP substrates identified by CHIP-Ub-POD and CHIP-OUT (15)
USP5	2.08837	4.11996	CHIP-GSGS-BirA-HA+(-2)AP-Ub (+MG132+PR619) vs HA-BirA+ (-2)AP-Ub (+MG132)
PSMC2	1.09975	3.60112	CHIP-GSGS-BirA-HA+(-2)AP-Ub (+MG132+PR619) vs HA-BirA+ (-2)AP-Ub (+MG132)
BAT3|BAG6	1.24738	3.21251	CHIP-GSGS-BirA-HA+(-2)AP-Ub (+MG132+PR619) vs HA-BirA+ (-2)AP-Ub (+MG132)
CTNNB1	1.31563	3.10941	CHIP-GSGS-BirA-HA+(-2)AP-Ub (+MG132+PR619) vs HA-BirA+ (-2)AP-Ub (+MG132)							CTNNB1 was validated as putative CHIP substrate using an orthogonal substrate identification approach (Bhuripanyo et al., 2018)
UBA6	1.9628	3.0759	CHIP-GSGS-BirA-HA+(-2)AP-Ub (+MG132+PR619) vs HA-BirA+ (-2)AP-Ub (+MG132)
PPID	0.754833	3.03104	CHIP-GSGS-BirA-HA+(-2)AP-Ub (+MG132+PR619) vs HA-BirA+ (-2)AP-Ub (+MG132)
PSMC3	0.981683	2.8397	CHIP-GSGS-BirA-HA+(-2)AP-Ub (+MG132+PR619) vs HA-BirA+ (-2)AP-Ub (+MG132)
DDOST	0.64674	2.77316	CHIP-GSGS-BirA-HA+(-2)AP-Ub (+MG132+PR619) vs HA-BirA+ (-2)AP-Ub (+MG132)
HLA-C	0.692043	2.66476	CHIP-GSGS-BirA-HA+(-2)AP-Ub (+MG132+PR619) vs HA-BirA+ (-2)AP-Ub (+MG132)
PSMC1	1.03597	2.54266	CHIP-GSGS-BirA-HA+(-2)AP-Ub (+MG132+PR619) vs HA-BirA+ (-2)AP-Ub (+MG132)
DNAJC7	0.692205	2.45856	CHIP-GSGS-BirA-HA+(-2)AP-Ub (+MG132+PR619) vs HA-BirA+ (-2)AP-Ub (+MG132)
HSPA4L	0.721478	2.44241	CHIP-GSGS-BirA-HA+(-2)AP-Ub (+MG132+PR619) vs HA-BirA+ (-2)AP-Ub (+MG132)
PSMD1	0.746961	2.44172	CHIP-GSGS-BirA-HA+(-2)AP-Ub (+MG132+PR619) vs HA-BirA+ (-2)AP-Ub (+MG132)
HADH	0.647065	2.40876	CHIP-GSGS-BirA-HA+(-2)AP-Ub (+MG132+PR619) vs HA-BirA+ (-2)AP-Ub (+MG132)
TP53RK	0.613486	2.365	CHIP-GSGS-BirA-HA+(-2)AP-Ub (+MG132+PR619) vs HA-BirA+ (-2)AP-Ub (+MG132)
YARS	0.651262	2.31945	CHIP-GSGS-BirA-HA+(-2)AP-Ub (+MG132+PR619) vs HA-BirA+ (-2)AP-Ub (+MG132)
DNAJA1	0.63699	2.05525	CHIP-GSGS-BirA-HA+(-2)AP-Ub (+MG132+PR619) vs HA-BirA+ (-2)AP-Ub (+MG132)
PGAM1	0.645661	2.02527	CHIP-GSGS-BirA-HA+(-2)AP-Ub (+MG132+PR619) vs HA-BirA+ (-2)AP-Ub (+MG132)
RUVBL1	1.3109	2.02502	CHIP-GSGS-BirA-HA+(-2)AP-Ub (+MG132+PR619) vs HA-BirA+ (-2)AP-Ub (+MG132)
TARS	0.58535	1.98199	CHIP-GSGS-BirA-HA+(-2)AP-Ub (+MG132+PR619) vs HA-BirA+ (-2)AP-Ub (+MG132)
ANXA5	0.624652	1.7597	CHIP-GSGS-BirA-HA+(-2)AP-Ub (+MG132+PR619) vs HA-BirA+ (-2)AP-Ub (+MG132)							ANXA5 was identified as putative CHIP substrate using an orthogonal substrate identification approach (Bhuripanyo et al., 2018); ANXA5 was found to be upregulated in CHIP KO cells (Catarina Dias et al., 2022; ANXA5 was identified by UbPOD as a substrate in both long and short biotin exposure.
TALDO1	0.629118	1.66535	CHIP-GSGS-BirA-HA+(-2)AP-Ub (+MG132+PR619) vs HA-BirA+ (-2)AP-Ub (+MG132)
CKAP5	0.601986	1.63708	CHIP-GSGS-BirA-HA+(-2)AP-Ub (+MG132+PR619) vs HA-BirA+ (-2)AP-Ub (+MG132)
RUVBL2	1.02586	1.60852	CHIP-GSGS-BirA-HA+(-2)AP-Ub (+MG132+PR619) vs HA-BirA+ (-2)AP-Ub (+MG132)
CYB5R3	0.632757	1.54087	CHIP-GSGS-BirA-HA+(-2)AP-Ub (+MG132+PR619) vs HA-BirA+ (-2)AP-Ub (+MG132)
SQSTM1	0.720721	6.12858	CHIP-GSGS-BirA-HA+(-2)AP-Ub vs HA-BirA+(-2)AP-Ub shorter biotin exposure
PPIF	0.96537	4.5477	CHIP-GSGS-BirA-HA+(-2)AP-Ub vs HA-BirA+(-2)AP-Ub shorter biotin exposure
SCAMP3	0.765735	4.33152	CHIP-GSGS-BirA-HA+(-2)AP-Ub vs HA-BirA+(-2)AP-Ub shorter biotin exposure
CS	0.649964	3.91912	CHIP-GSGS-BirA-HA+(-2)AP-Ub vs HA-BirA+(-2)AP-Ub shorter biotin exposure
CHORDC1	0.592942	1.72632	CHIP-GSGS-BirA-HA+(-2)AP-Ub vs HA-BirA+(-2)AP-Ub shorter biotin exposure
