## Supplementary table 12 for "A ubiquitin-specific, proximity-based labeling approach for the identification of ubiquitin ligase substrates"

### Sheet: Sheet1
Table S13
17 common hits between (BioID CHIP) and (CHIP-UbPOD)										66 common hits between (BioID CHIP) and (CHIP-UbPOD[+PR619])
UBA1										LONP1
CCDC50										UBA1
RAD23B										CCDC50
PSMB6										ATXN10
STUB1										KPNA2
UBE2J1										ALDH3A2
TXLNA										RAD23B
VCP										PSMB6
PSMA5										CLPTM1
PSMA2										BCAP31
PSMA4										BTF3
RAD23A										SLC1A5
TXLNG										UBXN7
PSMA7										HSPA4L
USP5										SRP68
CDC34										STUB1
PSMA6										PGAM1
										LDHA
										PHGDH
										RUVBL1
										TALDO1
										PPID
										UBE2J1
										SNX2
										PSMD12
										NACA
										TXNL1
										NAA15
										RUVBL2
										TXLNA
										VCP
										PSMA5
										HMGB2
										ANXA5
										BSG
										PSMA2
										PSMA4
										GLUD1
										LMAN2
										RAD23A
										TXLNG
										PSMB7
										TNPO1
										HSPA5
										XPO1
										PPP2R1A
										HM13
										DNAJC8
										IPO7
										PSMA7
										SRPRB
										HSP90B1
										ARHGEF1
										PAICS
										USP5
										UCHL5
										PSMC3
										PSMA6
										EIF3I
										HLA-C
										GAPDH
										BAX
										MAT2A
										SHMT2
										ATP2B1
										RAB7A
